# Chronic exposure to TNF reprograms cell signaling pathways in fibroblast-like synoviocytes by establishing long-term inflammatory memory

**DOI:** 10.1101/2020.06.27.171348

**Authors:** Umesh Gangishetti, Sergio Ramirez-Perez, Kyle Jones, Abul Arif, Hicham Drissi, Pallavi Bhattaram

**Affiliations:** Department of Orthopaedics, Emory University School of Medicine, Atlanta, GA 30322, USA; Department of Cell Biology, Emory University School of Medicine, Atlanta, GA 30322, USA; Atlanta VA medical Center, 1670 Clairmont Rd, Decatur, GA 30033

## Abstract

Fibroblast-like synoviocytes (FLS) play a critical role in the pathogenesis of rheumatoid arthritis (RA). Chronic inflammation induces transcriptomic and epigenetic modifications that imparts a persistent catabolic phenotype to the FLS, despite their dissociation from the inflammatory environment. We analyzed high throughput gene expression and chromatin accessibility data from human and mouse FLS from our and other studies available on public repositories, with the goal of identifying the persistently reprogrammed signaling pathways driven by chronic inflammation. We found that the gene expression changes induced by short-term tumor necrosis factor-alpha (TNF) treatment were largely sustained in the FLS exposed to chronic inflammation. These changes that included both activation and repression of gene expression, were accompanied by the remodeling of chromatin accessibility. The sustained activated genes (SAGs) included established pro-inflammatory signaling components known to act at multiple levels of NF-kappaB, STAT and AP-1 signaling cascades. Interestingly, the sustained repressed genes (SRGs) included critical mediators and targets of the BMP signaling pathway. We thus identified sustained repression of BMP signaling as a unique constituent of the long-term inflammatory memory induced by chronic inflammation. We postulate that simultaneous targeting of these activated and repressed signaling pathways may be necessary to combat RA persistence.
