## Supplementary material for "Chronic exposure to TNF reprograms cell signaling pathways in fibroblast-like synoviocytes by establishing long-term inflammatory memory": Table S1

### Sheet: Sheet1
Table S1. Experimental details and run accession numbers from NCBI-SRA database of the samples analyzed in this study
RNA-seq mouse FLS
Sample name	phenotype	age	FLS passage	Run Accession	Project number
WT-1	healthy	11 weeks	4-5	SRR5279907	PRJNA376646
WT-2	healthy	11 weeks	4-5	SRR5279908	PRJNA376646
WT-3	healthy	11 weeks	4-5	SRR5279909	PRJNA376646
TNF chronic-1	inflamed	11 weeks	4-5	SRR5279910	PRJNA376646
TNF chronic-2	inflamed	11 weeks	4-5	SRR5279911	PRJNA376646
TNF chronic-3	inflamed	11 weeks	4-5	SRR5279912	PRJNA376646
Cont 24h-1	healthy	8 weeks	4-5	SRR5279898	PRJNA376646
Cont 24h-2	healthy	8 weeks	4-5	SRR5279899	PRJNA376646
Cont 24h-3	healthy	8 weeks	4-5	SRR5279900	PRJNA376646
TNF 24h-1	healthy	8 weeks	4-5	SRR5279904	PRJNA376646
TNF 24h-2	healthy	8 weeks	4-5	SRR5279905	PRJNA376646
TNF24h-3	healthy	8 weeks	4-5	SRR5279906	PRJNA376646
Cont 48h-1	healthy	13 weeks	3	ERR2562029	PRJEB25978
Cont 48h-2	healthy	13 weeks	3	ERR2562031	PRJEB25978
TNF 48h-1	healthy	13 weeks	3	ERR2561961	PRJEB25978
TNF 48h-2	healthy	13 weeks	3	ERR2561962	PRJEB25978
Cont 16h-1	healthy	8 weeks	4
Cont 16h-2	healthy	8 weeks	4
TNF 16h-1	healthy	8 weeks	4
TNF 16h-2	healthy	8 weeks	4
DNase-seq mouse FLS
Cont 1	healthy	13 weeks	3	ERR2561546	PRJEB25978
Cont 2	healthy	13 weeks	3	ERR2561547	PRJEB25978
chronic TNF-1	inflamed	13 weeks	3	ERR2561540	PRJEB25978
chronic TNF-1	inflamed	13 weeks	3	ERR2561541	PRJEB25978
ATAC-seq mouse FLS
Cont_16h	healthy	8 weeks	4
TNF_16h	healthy	8 weeks	4
RNA-seq human FLS
RA FLS-1	RA	unspecified	4-5	SRR11074910	PRJNA606298
RA FLS-2	RA	unspecified	4-5	SRR11074917	PRJNA606298
RA FLS TNF 24h-1	RA	unspecified	4-5	SRR11074915	PRJNA606298
RA FLS TNF 24h-2	RA	unspecified	4-5	SRR11074922	PRJNA606298
RA FLS TNF 8h-1	RA	unspecified	4-5	SRR11074913	PRJNA606298
RA FLS TNF 8h-2	RA	unspecified	4-5	SRR11074920	PRJNA606298
ATAC-seq human FLS
RA FLS-1	RA	unspecified	4-6	SRR8758524	PRJNA528326
RA FLS TNF 24h	RA	unspecified	4-6	SRR8758527	PRJNA528326
RA FLS TNF 72h	RA	unspecified	4-6	SRR8758526	PRJNA528326
