## Supplementary material for "Chronic exposure to TNF reprograms cell signaling pathways in fibroblast-like synoviocytes by establishing long-term inflammatory memory": Table S2

### Sheet: mSAG-tg197
Table S2. Expression levels (RPKM) of mSAGs in FLS from WT control and TNF transgenin mouse Tg197
Gene Symbol	WT-1	WT-2	WT-3	TNF_chronic-1	TNF_chronic2-1	TNF_chronic-3	p-value( T-test)
Abca3	1.81353	1.54219	1.62152	3.82166	2.79572	3.55258	0.00932314
AC125099.2	0	0	0	4.13326	5.25276	5.08265	0.00258741
Acp5	1.22978	0.605254	0.513356	8.69947	2.96291	5.69261	0.0386739
Adam8	5.53371	2.19932	1.27627	11.2858	6.23745	8.79831	0.014529
Adamts14	1.03171	1.04301	0.677161	2.19752	4.43422	3.43654	0.0332227
Adamts7	1.7555	1.41201	1.2548	8.25534	5.95043	4.84428	0.0147629
Agtr1a	13.2413	6.94918	12.0643	34.4483	20.549	19.7001	0.0345792
Ak4	3.64249	2.76944	2.08109	9.82438	6.73102	6.67492	0.00879976
Akr1b8	15.1912	14.4954	11.7012	31.5828	29.5559	30.4362	0.00204842
Aldh1a2	31.425	21.8181	22.0704	168.741	112.972	93.158	0.0182306
Ampd3	5.34465	3.35089	2.87143	17.0488	13.9673	12.0707	0.00236502
Apol9a	5.87919	3.18358	2.98253	11.723	7.75943	9.34341	0.00443398
Ass1	35.693	35.3447	29.901	56.1064	97.2964	93.3473	0.0374255
AU020206	7.23153	2.63375	2.42325	21.8668	12.4358	13.549	0.00723819
Bcl3	2.3343	0.939082	1.01433	11.1029	3.96349	5.03199	0.0484736
Birc3	3.20511	2.57462	2.53502	9.04323	6.95772	7.09346	0.00427682
Bst2	85.5954	18.0553	25.1423	116.56	59.8199	75.6359	0.0091942
C1qb	3.58994	1.4921	0.400152	9.70539	6.81147	4.09927	0.0096439
C1s1	28.42	17.7986	16.4058	112.739	69.2318	38.8265	0.0491674
C3	8.36347	6.16741	4.92339	490.62	191.098	180.176	0.0541218
Car9	2.96213	0.877044	1.45539	5.98838	2.43322	2.85197	0.0307715
Casp1	3.74866	1.1189	1.06939	5.5899	3.75699	5.01747	0.0223129
Casp4	2.79064	1.55005	1.59155	7.26204	5.33285	7.02757	0.00542966
Ccl11	0.702285	2.13612	0.444285	16.5065	28.3556	35.4145	0.0217846
Ccl2	54.8672	137.131	65.595	704.849	839.416	726.008	0.000283495
Ccl20	0.903018	0.944626	0.657903	37.005	27.2408	20.1911	0.0148224
Ccl5	1.31098	0.343941	0.245649	10.0976	7.12707	7.84149	0.0028143
Ccl7	136.031	301.341	184.271	638.857	704.733	595.162	0.00263003
Ccl8	2.308	0.780765	0.550242	16.5654	15.1767	20.3599	0.00628261
Ccl9	2.59122	1.6293	0.927367	6.9703	4.5382	4.6026	0.00661415
Cd68	8.84402	2.68657	1.35287	15.7669	6.67123	6.13118	0.0135161
Cd74	1.22867	0.257516	0.42324	4.46298	2.5846	4.05495	0.00775269
Cdhr1	1.22604	0.685976	0.862625	5.39052	5.50459	5.41473	0.000883519
Cdk6	1.26156	2.16845	2.21634	3.01563	4.99218	5.52014	0.0145382
Cfb	3.71837	3.42641	4.23411	25.3839	18.6276	13.8733	0.0233764
Cgnl1	8.54449	9.91724	8.29537	24.3713	21.1243	26.1431	0.00841137
Ch25h	2.05235	4.57585	2.8848	27.9626	38.0327	30.5672	0.00305439
Col18a1	30.0297	21.5064	22.701	58.4746	53.0804	56.0674	0.00106376
Cp	0.775239	0.422801	0.612922	5.12263	3.17445	2.58613	0.0247325
Csf1r	3.80584	1.14342	0.59082	6.05042	1.88295	3.15941	0.0407577
Ctsc	1.01804	0.933122	0.646918	4.01977	2.27322	1.74849	0.0467555
Ctss	1.43916	1.29168	0.27384	8.41049	3.52208	5.68451	0.036568
Cxcl1	9.32533	11.7644	4.81321	28.4714	30.1881	30.8127	0.0063651
Cxcl10	0.624422	0.374598	0.12298	3.48604	4.67863	5.2479	0.0125477
Cxcl12	58.6632	52.3862	62.0169	186.227	123.518	110.886	0.0359795
Cxcl16	3.33362	1.55706	1.86834	12.6655	10.3958	9.63407	0.0014238
Cxcl5	75.8862	21.4085	18.481	284.305	134.37	141.219	0.0197418
Cxcl9	0.38986	0.0633125	0.0391083	3.02553	2.48721	2.78137	0.000645873
Cyba	23.4261	22.2576	21.4326	57.5013	38.5022	42.8383	0.0228733
Cyp7b1	6.79528	3.37589	4.16656	21.6541	12.6464	14.4714	0.010821
Dram1	11.2367	9.14297	8.36114	44.676	30.1028	31.379	0.01084
Dtx3l	6.29348	1.96823	2.3937	8.94974	5.67095	6.74537	0.00930216
Ecscr	7.28827	10.0042	6.28961	35.1048	42.7954	44.3878	0.00402128
Egln3	1.54322	0.958692	1.09714	7.13557	3.25344	3.4918	0.0435043
Enpp2	5.08185	1.27754	1.89272	26.8392	21.3287	39.7417	0.0213475
Errfi1	4.31786	21.826	18.0964	14.8831	34.1485	31.8164	0.00277389
F730043M19Rik	0.766286	0.573594	0.565108	4.80227	3.68443	1.60077	0.0457462
Fabp7	0.474921	0.605336	0.326524	5.12674	3.21109	1.52057	0.0534811
Fam162a	133.415	75.4438	73.2808	282.814	149.954	171.244	0.0199804
Fas	16.2856	18.0173	20.8899	41.5837	40.7171	38.3877	0.00542693
Fcer1g	3.69131	0.747697	0.166043	7.45555	3.95856	6.91386	0.0265554
Flrt2	12.2688	11.9704	10.2366	19.1447	24.5664	31.5039	0.041614
Flrt3	2.88467	3.54901	3.46343	5.86347	7.80777	7.97762	0.00719306
Foxs1	2.63845	7.69734	6.84929	8.81308	19.3906	13.379	0.0224362
Gas7	0.87075	0.279958	0.368535	3.88277	1.83733	2.40452	0.0178876
Gbp2	21.5029	6.75031	16.1142	46.7562	29.5216	32.4325	0.00753379
Gbp3	9.18568	1.73182	3.45304	10.5752	7.12219	9.3348	0.0486553
Gm12840	3.11185	7.31217	3.64782	11.4207	15.1723	17.2136	0.0162481
Gm13394	67.1429	14.3088	54.5773	149.903	99.0725	91.5881	0.02427
Gm20547	10.914	4.29348	11.9314	66.0686	33.7407	29.5098	0.0458345
Gm26809	14.4118	21.0568	16.4293	40.1496	36.5239	59.9534	0.0374358
Gm30873	1.40564	1.73294	1.8778	3.97576	3.80427	3.41256	0.0102208
Gm42793	15.417	11.1132	5.8366	57.9438	29.253	29.5889	0.0311582
Gm43302	0.728501	0.244084	0.261522	3.89195	1.97454	2.4335	0.0154356
Gm45551	0.911231	1.02293	1.03603	3.28424	2.67992	3.91221	0.0114033
Gm45774	5.82504	2.83267	2.83112	30.8336	11.5729	14.4259	0.0473578
Grem2	5.20574	9.49288	8.9345	13.8411	26.5445	20.1923	0.0192148
Gsdmd	12.8772	10.8912	12.0198	26.57	22.0637	24.743	0.00170691
H2-D1	56.1191	33.5361	36.9114	116.672	80.4349	95.2444	0.00290439
H2-K1	46.4761	23.8474	27.4191	129.021	93.2347	104.963	0.00125178
H2-K2	6.70357	3.17059	4.74519	11.5214	9.94913	7.88351	0.0214672
H2-Q1	3.13385	1.54156	2.03539	6.37104	5.41972	4.47905	0.00826718
H2-Q4	7.63358	2.4069	2.84467	31.573	23.5801	24.393	0.000758336
H2-T23	12.5264	4.06005	5.71721	26.6459	10.6264	15.2664	0.0221792
H2-T-ps	10.884	4.35578	6.98191	24.9242	19.8448	16.5093	0.00924357
Hist2h2aa2	0	0	0	3.18463	3.8386	3.76036	0.00163714
Hmga1	4.0305	4.17966	1.96288	9.43032	8.73136	14.6746	0.0501026
Hmga1b	14.9682	14.596	8.7187	19.1105	34.4584	26.5449	0.0528954
Hp	6.65248	2.27802	4.48389	64.4933	41.2088	23.8705	0.0366409
Hpse	1.33573	0.58106	0.976741	5.11997	2.69312	3.45302	0.0157677
Icam1	3.3646	1.57933	2.0301	33.8485	27.2843	25.6234	0.00291138
Ifi203	3.23477	0.766761	0.880709	5.78647	2.92982	4.25544	0.00854912
Ifi207	2.34739	0.562179	0.519504	3.66397	2.28543	2.37442	0.00485877
Ifi27l2a	14.7107	2.67427	4.40773	20.2728	6.64433	12.7186	0.0212795
Ifi44	2.79701	2.35916	2.56831	10.3668	6.31108	8.25465	0.0158031
Ifi47	1.75947	0.638216	0.529225	8.81927	5.27308	5.90999	0.00775218
Ifit1	8.77134	5.4822	7.11591	28.2092	23.7013	28.4419	0.00105322
Ifit3	8.55874	6.05099	6.3231	29.7953	21.8703	30.1391	0.00660986
Ifit3b	1.3205	1.5569	1.7596	6.11404	5.21562	6.48369	0.0034595
Igfbp3	6.30545	9.86879	4.17699	19.1262	19.5416	18.0872	0.00539195
Iigp1	8.87528	1.76323	1.71173	14.8914	7.99116	9.61592	0.0039071
Il1rl1	36.004	22.2589	11.4393	67.3259	82.791	90.6568	0.0274329
Il4ra	22.4337	16.7517	12.8496	53.6538	30.8397	33.5089	0.0239171
Irf1	7.00045	3.32314	3.44411	16.4972	9.88821	12.4452	0.00577843
Irf7	2.36612	1.69223	2.01456	7.44781	5.00342	6.99115	0.00807892
Irgm2	9.93735	3.23107	4.76841	12.4825	10.7758	14.1178	0.0430466
Isg15	23.512	8.64401	10.8618	52.467	37.2819	46.5229	0.00269189
Itgb2	1.78432	0.462043	0.118874	7.40582	5.11032	1.73995	0.0406257
Kalrn	1.03239	1.12141	0.913298	2.61189	3.08475	2.38659	0.0039155
Kcnf1	0.753685	1.84575	1.05682	4.24432	5.09075	3.32484	0.00756437
Kcnj15	3.87368	1.87663	1.0562	8.04147	5.02929	5.91719	0.00729956
Krt19	2.86958	2.35845	2.02413	5.54663	5.26466	7.77351	0.0310585
Laptm5	4.25934	0.761246	0.294037	10.5567	7.49149	6.67456	0.000209987
Lbp	9.00714	10.0323	10.7415	50.6217	27.3673	24.644	0.0542079
Lrig1	1.89766	2.73992	2.14632	6.06085	6.81834	5.58579	0.00171198
Lyz1	0.285153	0.231472	0.0574513	6.77543	3.22427	3.37293	0.031058
Lyz2	48.7506	23.6881	29.7907	64.2844	53.1786	78.7044	0.0418612
Mgarp	1.69589	0.632305	0.72403	6.8614	2.32173	2.93612	0.0539275
Micall2	6.59739	5.6522	4.959	12.752	21.1731	17.1517	0.0271054
Mmp13	33.2229	11.5496	11.1383	78.8411	32.7122	27.4249	0.0463543
Mmp3	6.83418	4.52986	2.61125	76.9681	89.0339	51.2424	0.0114292
Mmp9	1.23908	0.523832	0.622786	45.8524	19.3784	29.8348	0.0269845
Mt2	54.8483	23.445	25.1994	251.405	101.151	122.671	0.0389494
Ndrg2	2.4251	1.40527	1.48729	5.71733	3.18228	2.79948	0.0353528
Ndufa4l2	25.2714	12.0507	20.2266	117.686	44.2345	59.4548	0.0514235
Nfkb2	14.6566	12.676	11.5328	28.4029	28.9784	28.5216	0.00196787
Nfkbia	13.4826	12.7069	15.2663	67.4238	56.6109	56.6225	0.00339214
Nfkbie	3.33346	2.38288	2.5278	26.4106	23.4397	23.5223	0.000495717
Ninl	1.47428	1.09651	1.11933	4.94328	3.3908	3.14077	0.0140305
Npy1r	1.97872	1.49063	1.38426	19.9167	9.61608	7.55849	0.0490678
Nrg1	3.1886	1.75744	2.21263	4.64229	4.81847	4.67363	0.019174
Ntn1	3.09981	3.88702	4.43565	8.5193	10.1192	11.0166	0.00159494
Oasl2	6.97766	1.05015	1.44149	10.241	6.30352	8.58365	0.0215388
Parp10	4.85865	1.67224	2.1123	6.33275	4.94232	5.05101	0.0217109
Parp14	4.06219	0.957778	1.33316	7.88845	4.91452	6.30026	0.0035592
Pdgfb	0.770376	0.759074	0.57815	3.5881	2.38588	1.45131	0.0443159
Pdk1	6.69254	3.2695	4.031	15.0418	7.00419	8.03272	0.034883
Pdlim4	6.02463	5.23166	4.87873	20.3727	19.7409	17.9185	0.000554051
Phf11d	4.54322	0.951676	1.52211	6.24132	4.11738	5.36825	0.0222505
Plac8	0.571774	0.194439	0.290563	3.64483	1.53742	2.04746	0.0293285
Plscr1	5.97425	4.50978	4.54921	11.9663	11.0766	12.2293	0.00267568
Prelid2	4.50748	1.62336	2.49015	10.7794	4.99026	5.37079	0.0293748
Psmb10	7.10158	4.23803	5.40882	13.5146	11.2343	13.2196	0.00163395
Psmb8	4.17263	1.37546	1.72931	9.91658	5.90619	6.78245	0.00234785
Ptges	11.2291	9.51364	10.8548	26.1513	18.9804	20.0399	0.0133627
Ptgir	2.23405	1.54398	1.52348	9.07196	4.58978	6.30361	0.0233892
Rab20	1.01754	1.45025	1.10582	2.32083	3.18573	2.3301	0.00613519
Rarres2	1.85296	1.01075	2.19474	7.49799	3.2122	6.95508	0.0276997
Rbp1	1.37892	2.06857	1.13548	4.58622	3.63527	3.17699	0.0215377
Relb	4.17464	3.42215	4.26839	11.076	11.4681	12.824	0.00193764
Rhbdf2	1.05279	0.749223	0.565336	3.58788	3.34133	3.56934	0.00147864
Ripk2	9.56779	11.0913	9.33408	22.3762	28.602	25.4902	0.00401978
Rnd1	1.90275	7.46095	6.22539	10.0106	14.5996	12.1534	0.00394343
Rnf150	2.97692	1.79455	2.14717	7.24134	4.53405	4.62029	0.0149077
Rnf213	2.57319	3.38665	3.4086	11.2248	8.80188	11.049	0.00850462
Rps18	3.07927	2.02234	3.07473	21.5943	15.4969	41.6605	0.0459377
Rrad	3.14463	1.94105	2.16015	9.5487	7.24655	6.80763	0.00435778
Rtp4	17.0243	3.50364	4.77252	19.9579	13.1179	16.705	0.0470555
S1pr3	20.5159	15.1827	18.7897	48.9928	46.1245	44.9316	0.00117634
Saa3	0.729724	0.59919	0.315099	167.74	88.7005	58.7501	0.0420736
Sema4b	2.16498	1.29712	1.47241	3.26363	3.26642	3.60654	0.0163235
Serpina3f	0.427163	0.19525	0.309599	3.06922	2.46882	2.33227	0.0029972
Serpina3g	8.75325	5.56623	4.56953	51.8354	39.5487	36.5739	0.00434407
Serpina3h	1.80037	0.841863	7.95902	12.1482	15.7236	21.6475	0.00538189
Serpina3i	0.332772	0.346415	3.74489	11.7017	8.08915	11.3503	0.00930609
Slc16a3	10.9033	6.25916	5.15743	27.6258	14.9538	14.9269	0.0215331
Slc2a6	1.59983	1.03793	0.878483	4.84726	4.85542	5.8415	0.00773211
Slc43a2	1.6621	1.40937	1.38139	4.27976	3.98607	3.34265	0.00391474
Slco2a1	4.69847	2.59678	3.53301	12.9453	13.8271	16.7719	0.00861425
Slfn2	1.29385	0.252168	0.0327048	5.09223	2.83587	5.18524	0.0176384
Slfn5	4.35408	1.69965	3.628	8.04791	7.09797	8.85819	0.00632967
Sod2	10.4422	10.0034	9.91215	30.2143	20.3063	18.7854	0.0314523
Spp1	774.256	514.291	267.709	2980.36	1315.36	1398.4	0.0414949
Stx11	1.77777	1.27149	1.27788	3.48707	2.58681	2.96104	0.00325288
Syt13	0.25255	0.497484	0.458209	2.72037	3.45519	2.37171	0.00743199
Tapbp	51.2932	24.6741	32.6646	96.0858	71.0516	83.0533	0.000621609
Tgm2	2.09257	1.63347	1.36493	12.907	7.40978	4.71328	0.0471131
Tlr2	5.67323	3.7886	4.15589	18.029	12.9266	13.5461	0.00496072
Tmem176a	19.5083	14.8486	12.0805	60.0313	45.4397	41.4565	0.00546386
Tmem176b	37.7463	29.5934	24.7569	108.201	86.8766	79.7974	0.00308523
Tnfaip3	0.488547	0.634635	0.503338	5.81417	6.8952	6.67921	0.00126639
Tnip1	10.9971	8.80353	9.60003	36.7526	28.6473	27.121	0.00665121
Traf3	3.56445	3.71485	3.5433	7.26889	7.63979	8.19895	0.00244575
Trex1	14.5651	6.53246	7.92149	20.2367	18.7252	22.1182	0.0266942
Tspan11	0.306151	0.463564	0.311477	3.06811	2.07588	2.36663	0.0117713
Tyrobp	1.73526	1.19528	0.353558	5.66579	2.65539	6.19424	0.049061
Ube2l6	13.1189	5.4216	8.41349	31.0015	20.2069	20.5795	0.00600111
Uchl1	0.970454	1.3451	1.57101	3.9408	4.48881	3.04097	0.0207278
Ugt1a7c	3.05264	1.2722	1.48887	12.4411	9.52215	11.4791	0.00152799
Vcam1	35.4974	18.6982	23.1949	69.1508	45.7792	47.5945	0.00462665
Vegfc	4.17584	5.01797	3.39991	11.3033	11.5121	9.36108	0.00132803
Wfdc17	1.21273	0.864691	0.493496	7.89526	4.27683	2.81532	0.0436462
Xaf1	2.3747	1.5422	2.09554	6.24567	4.83083	6.45272	0.0032058
Zbp1	1.84818	0.35281	0.334122	5.92899	2.75381	3.39223	0.0114078
