## Supplementary material for "Chronic exposure to TNF reprograms cell signaling pathways in fibroblast-like synoviocytes by establishing long-term inflammatory memory": Table S3

### Sheet: mSRG-tg197
Table S3. Expression levels (RPKM) of mSRGs in FLS from WT control and TNF transgenin mouse Tg197
Gene Symbol	WT-1	WT-2	WT-3	TNF_chronic-1	TNF_chronic2-1	TNF_chronic-3	p-value (T-test)
Alpl	12.2851	6.10821	5.79411	3.52051	3.16902	1.62058	0.0481119
Apoe	7.01883	6.88579	7.59117	4.38699	2.06749	1.75408	0.0213388
Arxes1	2.82548	4.28837	3.57064	1.78225	1.90151	1.53539	0.0227317
Asic3	7.8572	4.44022	4.86776	1.4128	2.71743	1.12897	0.0505489
Atp12a	25.834	17.9539	6.09107	10.3321	3.29361	1.9019	0.0439391
Bmp4	48.7608	72.8357	94.7104	26.1278	29.2331	20.599	0.0443455
Bmp5	5.05369	3.56928	4.7812	2.15718	1.14835	1.30434	0.00533728
C1qtnf3	23.6045	42.7623	41.5539	6.0075	3.09878	4.0764	0.0230131
Cdsn	26.8659	17.6418	36.711	5.45194	7.23785	9.57101	0.0285712
Chrdl1	4.99102	4.88069	9.14811	1.34824	1.93002	2.56953	0.0292846
Cilp	88.4847	81.8316	106.369	68.1535	35.3655	32.8151	0.0465264
Clec14a	5.872	7.01475	7.22971	2.93072	2.79735	2.25099	0.0104544
Coch	15.5625	26.4589	13.5981	1.38615	4.03281	4.5342	0.029803
Col14a1	18.1662	20.7268	33.4267	8.82052	10.51	10.932	0.0403745
Comp	498.601	507.035	738.05	331.533	166.625	174.561	0.0448141
Dlk1	3.92619	1.69533	3.50276	0.935228	0.757691	1.76429	0.0435826
Efs	2.68367	3.45473	4.57066	0.976944	1.17827	0.78592	0.0264105
Egfl6	36.5233	38.0353	49.8726	18.8059	9.79842	6.64098	0.0283901
Eln	31.1351	65.5025	90.9644	13.1209	12.964	12.6441	0.0524037
Fbln7	3.9871	3.66103	6.53566	1.16314	1.0027	0.723114	0.0333852
Frzb	5.75686	3.77138	5.06652	3.05798	2.10586	1.73559	0.0169961
Fzd8	19.6476	32.9499	44.4534	11.006	11.5961	11.7081	0.04762
G0s2	4.78919	2.40087	3.05114	1.73407	0.85544	0.689122	0.0167852
Galnt9	12.0494	10.3045	25.243	2.0893	0.884858	0.757104	0.048757
Gzmc	26.411	31.0239	9.34405	9.11544	7.94896	4.03768	0.0503026
Gzmd	10.2534	6.71826	6.17344	2.72932	2.76753	1.32744	0.0183998
Id4	16.9151	20.482	28.3578	7.88418	7.97741	6.87743	0.0304333
Igfbp2	155.007	598.454	482.093	61.8206	187.872	98.7859	0.050248
Igfbp4	852.698	575.955	963.702	466.504	278.105	293.568	0.0283435
Kazald1	2.78285	4.92279	4.71582	2.04996	1.47747	1.70846	0.0521416
Kcnab1	3.38987	3.61776	2.90918	1.45925	1.71378	1.49693	0.00457873
Kcne4	9.61191	10.0529	15.0099	5.707	2.40924	2.18687	0.0440573
Kcnk2	6.38905	7.29691	10.2666	1.95074	2.78538	2.00485	0.0225824
Lgr5	22.1022	31.0336	41.7794	10.1028	6.64466	8.42167	0.0320904
Limch1	5.46424	5.37715	8.18175	1.9067	2.22462	1.55837	0.0278721
Lmcd1	55.5223	54.4031	71.6651	24.3045	29.83	21.0458	0.0226294
Mab21l1	3.8503	3.7422	2.55399	1.34731	1.13271	1.15582	0.0151977
Matn4	2.23007	3.89873	4.00421	0.842836	0.350604	0.468707	0.029513
Megf6	12.5803	5.52611	9.36375	5.03412	2.59157	3.21097	0.0278224
Mest	99.7062	79.0801	97.3252	17.3036	16.252	16.6886	0.0034118
Mid2	5.02537	6.13742	7.89248	3.06244	2.84369	2.37179	0.0371402
Mkx	3.22334	6.63549	6.24262	2.3411	2.58314	2.74149	0.0513257
Ndnf	7.3233	8.07771	13.4814	3.73591	4.58748	4.87276	0.0452625
Nell2	5.2502	7.89929	10.8722	2.21089	4.2085	3.06665	0.0415855
Palmd	4.60492	12.048	14.5169	1.25671	1.29034	1.60899	0.0448524
Pappa	30.4244	19.3497	22.154	15.7358	11.3197	7.38343	0.0152432
Pcp4l1	23.5569	17.0315	13.4413	3.76391	5.13023	2.76472	0.0192794
Plagl1	16.4616	10.6391	13.6621	8.63999	5.79078	5.7749	0.0103641
Ptn	55.5218	26.6117	35.2994	15.4963	10.0701	18.1943	0.0432709
Ptprd	1.80478	2.84408	3.1306	0.963357	1.46121	1.24081	0.0227127
Rgs4	30.3784	91.7402	70.8651	15.8845	42.2386	26.8062	0.0401734
Ror1	4.68208	5.39768	7.68382	3.11568	2.88377	2.69539	0.048754
Scg2	7.05772	8.13065	10.6245	1.12306	0.232546	0.235344	0.0122747
Sfrp1	185.017	145.352	151.882	145.349	55.2677	42.473	0.0308837
Smad9	3.00364	2.68976	3.50408	1.44816	1.48503	1.33635	0.0140566
Sox9	14.9199	8.56843	10.0095	2.97273	4.33684	5.05348	0.0516857
Sp7	4.66586	1.35399	3.53941	0.974887	0.490737	0.479074	0.0488018
Sparcl1	5.35923	5.57498	4.98125	2.53634	1.48941	2.12598	0.00795918
St8sia2	7.88482	6.5126	11.4893	2.42691	3.2328	2.71405	0.0337098
Tbxa2r	10.5941	9.96812	16.089	6.39434	5.14769	5.17825	0.0450249
Tmtc1	3.94301	3.55568	4.13347	1.14399	0.735044	0.422752	0.00459911
Tnfrsf21	3.57784	4.86981	3.48697	1.67793	2.1587	1.37715	0.00578503
Wwc1	2.8512	2.91618	3.13768	1.23659	1.80376	0.993098	0.0160326
