## Supplementary material for "Chronic exposure to TNF reprograms cell signaling pathways in fibroblast-like synoviocytes by establishing long-term inflammatory memory": Table S4

### Sheet: Table S3- human SAG and SRG
Table S3. Expression level (RPKM) of SAGs and SRGs in human RA-FLS treated with TNF for 8h and 24h
hSAGs
Gene Symbol	RA-FLS-1	RA-FLS-1	TNF_8h-RA FLS-1	TNF_8h-RA FLS-2	TNF_24h-RA FLS-1	TNF_24h-RA FLS-2
ASS1	51.993	48.2357	92.3147	89.1278	103.076	98.4902
BCL3	11.4197	9.05127	26.0732	21.0781	23.2964	21.6768
BIRC3	6.65838	7.28396	53.8776	60.216	58.859	59.5578
BST2	0.223467	0.419764	60.5259	54.8271	154.505	160.057
C3	33.1591	30.1093	72.18	66.4077	103.703	101.092
CCL13	0.979474	1.19591	5.88477	5.50923	8.75737	9.34091
CCL5	2.59101	3.49491	337.864	316.803	1283.76	1270.39
CCL7	0.580185	0.272457	4.96634	5.69387	2.60298	3.3758
CD68	21.6338	21.6465	38.8549	34.1496	56.055	52.3064
CD74	4.686	4.21672	32.3829	29.1159	69.9752	65.6021
CDK6	5.6294	6.85162	20.5836	22.3553	14.4092	14.5248
CFB	25.2875	23.6198	144.689	143.482	318.776	309.821
CH25H	3.50833	3.5223	52.9891	53.2671	60.3627	57.8404
CXCL10	0.0710598	0.06674	128.976	146.636	109.92	112.058
CXCL16	16.2684	15.0546	31.5621	26.8693	43.8059	42.1436
CXCL2	0.388982	0.730669	19.1971	21.0488	20.8083	18.477
CXCL6	2.9019	3.11996	75.2971	78.373	86.7789	90.4815
CXCL9	0	0.0571431	40.4751	42.7502	35.037	33.5962
CYP7B1	0.109579	0.137224	7.89327	8.50689	4.63531	5.19399
DTX3L	11.7922	13.1515	78.1923	83.1949	70.0018	74.082
FAS	22.2925	25.4427	61.9881	62.821	52.2059	54.8241
GBP4	0.27662	0.339661	120.4	125.283	66.5347	66.5859
GSDMD	8.07029	6.3045	19.0026	15.0337	18.949	19.0326
HLA-B	80.3547	68.3818	195.553	175.303	362.239	355.109
IFIT3	18.4545	20.8614	403.066	422.44	325.942	318.658
IRF1	5.02677	5.36863	60.8403	58.0788	39.1068	40.6169
NFKB2	16.8642	14.7201	62.9339	51.9561	68.7919	66.3171
NFKBIA	24.705	25.65	120.332	117.22	117.157	116.954
NFKBIE	7.69615	7.61114	63.5663	54.0675	61.7626	60.9362
NTN1	2.22932	1.77729	7.44807	6.48148	16.1241	15.6936
PARP10	9.81871	6.85492	38.7982	29.4749	38.1648	36.9878
PARP14	10.1819	11.6105	123.537	131.514	83.0234	82.9238
PDK1	0.936866	1.10777	2.75109	3.17721	2.28793	2.38657
PLSCR1	6.3251	6.77636	61.7818	66.3111	54.6185	54.4285
PSMB8	27.3973	27.1621	78.1957	73.0803	73.1995	72.8253
PTGES	25.9404	23.8653	96.6424	88.4591	121.576	110.504
PTGIR	3.97256	3.53236	21.0475	18.8992	21.1071	23.2578
RAB20	2.2022	2.68882	7.25572	6.24172	7.93936	7.8756
RELB	10.7526	10.0214	43.3935	34.8272	49.3802	47.2888
RHBDF2	1.83505	1.66698	8.83585	8.14303	15.7929	15.5577
RIPK2	10.3757	10.9128	70.2133	68.5316	56.0454	55.8207
RTP4	2.68189	1.66244	37.4239	40.0218	43.1613	45.8546
SLC16A3	10.1998	9.00717	15.2496	12.5276	20.7332	19.5012
SLC2A6	2.37816	2.63165	37.4584	29.9506	57.3204	56.8696
SLC43A2	2.12347	1.65523	17.792	14.8827	5.49426	5.33744
SLCO2A1	0.0946658	0.0740924	3.4936	3.77163	20.2953	20.5077
SLFN5	21.6147	24.6357	48.9022	51.8001	38.2041	39.447
TAPBP	43.9377	41.0829	123.305	116.107	137.381	131.051
TGM2	7.20151	8.56288	9.7863	7.79695	20.638	20.9956
TLR2	0.039692	0	9.69279	10.9709	18.202	18.6223
TNFAIP3	12.0447	13.8179	176.495	176.998	154.636	145.74
TNIP1	23.6398	22.37	80.664	73.529	66.8371	63.2099
UBE2L6	32.8746	31.9629	93.972	86.2595	117.576	107.463
VCAM1	27.9704	30.6337	313.147	350.895	165.321	161.068
VEGFC	37.4625	37.2529	96.6745	89.8839	91.1974	87.0408
hSRGs
COL14A1	87.6826	85.8699	67.283	63.9449	40.044	39.2894
KAZALD1	40.5	35.8387	21.2273	18.4811	13.1636	13.25
MEST	26.7931	27.8103	13.4284	15.462	7.24145	9.0475
BMP4	23.363	22.6363	2.53637	11.6648	6.56485	5.67633
ID4	7.57433	7.88204	2.68785	2.37518	2.3931	1.60479
SMAD9	8.60768	8.11176	0.945624	1.19042	1.19019	1.10374
